# Inositol polyphosphates regulate resilient mechanisms in the green alga *Chlamydomonas reinhardtii* to adapt to extreme nutrient conditions

**DOI:** 10.1101/2024.09.17.613215

**Authors:** Rodrigo Bedera-García, María Elena García-Gómez, José María Personat, Inmaculada Couso

## Abstract

In the actual context of climate changing environments, photosynthetic organisms need to adapt to more extreme conditions. Microalgae can be excellent organisms to understand molecular mechanisms that activate survival strategies under stress. *Chlamydomonas reinhardtii* signaling mutants are extremely useful to decipher which strategies they use to cope with changeable environments. In this study, we conducted prolonged starvation in wild type and *vip1-1 Chlamydomonas* cells. The mutant *vip1-1* has an altered profile of pyroinositol polyphosphates (PP-InsPs) which are signaling molecules present in all eukaryotes. These molecules have been connected to P signaling in other organisms including plants but their implications in other nutrient signaling is still under evaluation. After prolonged starvation, WT and *vip1-1* showed important differences in the levels of chlorophyll and photosystem II (PSII) activity. We also performed a metabolomic analysis under these conditions and found an overall decrease in different organic compounds such as amino acids including arginine and its precursors and tryptophan which is considered as a signaling molecule itself in plants. In addition, we observed significant differences in RNA levels of genes related to nitrogen assimilation that are under the control of NIT2 transcription factor. Overall our data indicate an important role of PP-InsPs in the regulation of nutrient starvation especially regarding N assimilation and C distribution. These data are of great importance for the generation of resilient strains to be used in open ponds and high capacity bioreactors.
