## Supplemental table 1 for "Inositol polyphosphates regulate resilient mechanisms in the green alga *Chlamydomonas reinhardtii* to adapt to extreme nutrient conditions"

### Sheet: Metabolite levels Ctrl and NS
Supplementary table 1:	Metabolite levels of wild-type and vip1-1 strains. Values are expressed as log2FoldChange in control conditions (24 hours) and nutritional stress, NS (14 days). P-value was computed using the Wilcoxon signed-rank test and corrected with the Benjamini-Hochberg method. Significative differences are highlighted using light red or blue for the p-value cell if the increase or decrease in the mutant st…
Sugar and energy-related metabolites	Log2FC control	Adjusted p.value control	Log2FC NS	Adjusted p.value NS		Amino acid	Log2FC control	Adjusted p.value control	Log2FC NS	Adjusted p.value NS
Sucrose	-0.114757	0.308764	-0.855398	0.0116843		Arginine	0.513412	0.0116843	-2.58159	0.0116843
Sucrose 6-P	0.74668	0.0116843	1.74554	0.0116843		Glutamine	0.34223	0.43713	0.0500667	0.5
Fructose 6-P	0.483327	0.0116843	0.805815	0.0323565		Asparagine	0.330526	0.084127	-1.40851	0.0116843
Fructose 1,6-P	2.84496	0.0116843	-0.28079	0.5		Alanine	0.0969355	0.210317	0.213923	0.0525794
Ribose 5-P	0.40991	0.0323565	-0.616153	0.308764		Serine	0.0969255	0.210317	-0.89091	0.0116843
Pool ribulose5P/xylulose5P	0.335317	0.119285	-0.614058	0.265401		Threonine	0.213363	0.265401	-0.920607	0.0116843
6-phosphogluconate	-0.214512	0.43713	-1.74745	0.0525794		Histidine	0.451749	0.16358	-0.882907	0.0116843
Sedoheptulose 7-P	0.644203	0.0116843	0.137461	0.373421		Cystine	2.66353	0.0116843	1.23407	0.0116843
Erythrose 4-P	0.628005	0.0116843	0.417895	0.16358		Valnie	0.177676	0.119285	-0.55213	0.0116843
Glucose	0.329645	0.308764	-0.730222	0.0525794		Methionine	0.841604	0.0116843	0.517373	0.0195644
ADP-Glucose	-1.15234	0.0195644	-3.10237	0.0116843		Tyrosine	0.387592	0.0195644	-0.596513	0.0116843
UDP-Glucose	0.172736	0.265401	1.951	0.0116843		Pool Isoleucine/leucine	0.385714	0.084127	-0.942421	0.0116843
Glucose 6-P	0.482041	0.084127	0.417658	0.210317		Phenylalanine	0.751688	0.0195644	-0.283107	0.0323565
Glucose 1-P	0.371966	0.210317	1.05299	0.0323565		Aspartate	0.550068	0.119285	-1.63797	0.0116843
Pool manose 1-P/Glucose 1-P	0.515464	0.0116843	1.05985	0.0323565		Glutamate	0.11027	0.210317	-2.17819	0.0116843
Glyceraldehyde 3-P	0.740114	0.0116843	0.287685	0.308764		Tryptophan	1.03239	0.0323565	-1.70623	0.0116843
Dihydroxyacetone P	0.57502	0.16358	-0.828242	0.16358		L-citrulline	1.16476	0.0116843	-1.58442	0.0116843
3-Phosphoglycerate	0.30339	0.43713	-0.648722	0.308764
GG	0.36975	0.0195644	0.0820337	0.308764
Phosphoenolpyruvate	0.340035	0.308764	-0.630698	0.210317		Organic acid	Log2FC control	Adjusted p.value control	Log2FC NS	Adjusted p.value NS
Pyruvate	0.0680634	0.119285	2.13688	0.0116843		Succinate	-0.009698	0.5	-0.6861	0.0525794
NADH	-0.762223	0.0323565	-1.27112	0.0116843		Fumarate	0.361795	0.0323565	-0.405067	0.119285
NADP	0.18095	0.5	-1.77557	0.0116843		Alpha-ketoglutarate	0.258936	0.308764	-0.822328	0.0195644
NAD	-0.552749	0.0116843	-2.03736	0.0116843		Malate	0.416785	0.0116843	-0.510049	0.084127
GSSG	0.324332	0.0323565	-1.82947	0.0116843		Isocitrate	1.14926	0.373421	1.17485	0.43713
ATP	1.27611	0.119285	-0.43617	0.373421		cis-aconitate	-0.0195593	0.265401	-0.197928	0.265401
ADP	1.17599	0.119285	-0.561151	0.265401		Shikimate	-1.1122	0.0195644	0.209844	0.308764
AMP	1.2236	0.0116843	0.30259	0.308764
AcCoA	0.385251	0.373421	-0.828054	0.16358
