## Supplemental table 2 for "Inositol polyphosphates regulate resilient mechanisms in the green alga *Chlamydomonas reinhardtii* to adapt to extreme nutrient conditions"

### Sheet: limma_suppl_analysis
Supplememtary table 1		RNA-seq analysis of nitrogen assimilation related genes. Colored blue p-value represents significative downregulated genes in vip1-1 (adjusted p-value < 0.05) compared to WT while colored red p-value represents significative upregulated genes in vip1-1 (adjusted p-value < 0.05) compared to WT
	A) RNA-seq differential expression analysis using limma. One sample from wild-type NS was excluded.								B) RNA-seq differential analysis using DESeq2. Log2FC = NA corresponds to non-detected transcripts in that condition.
									Adjusted p.value = 0 corresponds to adjusted p.value < 10e-5
	Gene name	Gene symbol	Log2FC control	Adjusted pvalue control	Log2FC NS	Adjusted pvalue NS			Gene name	Gene symbol	Log2FC control	Adjusted pvalue control	Log2FC NS	Adjusted pvalue NS
	Cre09.g410750	NII2	-0.03562	0.98054	-4.245	0.01283			Cre09.g410750	NII2	0.15462	0.99864	-3.72309	0
	Cre09.g410800	NRT2.2	-0.08164	0.90609	-3.06373	0.02587			Cre09.g410800	NRT2.2	NA	NA	-5.04628	0.00072
	Cre09.g410850	NRT2.1	-0.83298	0.82375	-5.48304	0.00526			Cre09.g410850	NRT2.1	-8.40767	0.0284	-5.16159	0
	Cre09.g410900	NAR2	-0.00297	0.99578	-7.05345	0.0047			Cre09.g410900	NAR2	3.00515	NA	-6.42744	0
	Cre09.g410950	NIT1	-0.08164	0.90609	-4.70949	0.0047			Cre09.g410950	NIT1	NA	NA	-4.83245	0
	Cre04.g217915	NAR1.3	-0.68634	0.82375	-0.34178	0.76118			Cre04.g217915	NAR1.3	-0.90771	0.99864	-0.59438	0.61444
	Cre12.g541250	NAR1.5	0.05216	0.95878	-0.92037	0.17175			Cre12.g541250	NAR1.5	0.21364	0.99864	-1.01753	0.06594
	Cre06.g309000	NAR1.2	2.10475	0.0998	-0.08615	0.90629			Cre06.g309000	NAR1.2	2.44982	0	-0.68044	0.06549
	Cre01.g012050	NAR1.6	-0.09091	0.90144	-0.46486	0.24481			Cre01.g012050	NAR1.6	-3.3241	NA	-1.30763	0.09334
	Cre07.g335600	NAR1.4	0.04713	0.967	0.02051	0.97837			Cre07.g335600	NAR1.4	0.08332	0.99864	-0.21414	0.65217
	Cre13.g569850	AMT1.4	-0.30179	0.86107	0.55284	0.43012			Cre13.g569850	AMT1.4	-0.8153	0.99864	-0.09816	0.88376
	Cre14.g629920	AMT1.2	-0.08164	0.90609	0.37256	0.57162			Cre14.g629920	AMT1.2	NA	NA	0.23615	0.74966
	Cre12.g531000	AMT1.8	-0.00995	0.9903	-0.26334	0.60299			Cre12.g531000	AMT1.8	0.42632	0.99864	-0.33418	0.49289
	Cre03.g159254	AMT1.1	-0.08164	0.90609	0.55413	0.76436			Cre03.g159254	AMT1.1	NA	NA	0.49901	0.74864
	Cre06.g293051	AMT1.3	1.25527	0.82375	0.5341	0.39087			Cre06.g293051	AMT1.3	1.26468	0.99864	0.6082	0.29392
	Cre02.g111050	AMT1.7	0.49068	0.82375	-0.57458	0.39506			Cre02.g111050	AMT1.7	0.60754	0.99864	-0.67025	0.2987
	Cre09.g400750	AMT1.5	0.01549	0.98368	0.75018	0.26668			Cre09.g400750	AMT1.5	4.16826	NA	0.88266	0.09501
	Cre07.g355650	AMT1.6	-0.0848	0.93208	-0.24919	0.55543			Cre07.g355650	AMT1.6	0.31472	0.99864	-0.02869	0.98288
	Cre02.g113200	GLN1	0.28217	0.91443	0.34456	0.60783			Cre02.g113200	GLN1	0.3552	0.99864	-0.18421	0.73862
	Cre03.g207250	GLN4	0.05985	0.95677	-0.00527	0.99197			Cre03.g207250	GLN4	0.09852	0.99864	-0.3872	0.28435
	Cre12.g530600	GLN3	0.32947	0.92283	1.87158	0.23985			Cre12.g530600	GLN3	0.54264	0.99864	0.90223	0.23153
	Cre12.g530650	GLN2	0.40453	0.8339	1.27259	0.25857			Cre12.g530650	GLN2	0.40618	0.99864	0.55917	0.42086
	Cre13.g592200	GSN	-0.39675	0.82375	-0.32287	0.5802			Cre13.g592200	GSN	-0.47998	0.09466	-0.6575	0.17761
	Cre12.g514050	GSF	0.23308	0.84316	0.33187	0.44154			Cre12.g514050	GSF	0.20885	0.99864	-0.09501	0.80882
	Cre03.g177700	NIT2	-0.08164	0.90609	-0.42379	0.28963			Cre03.g177700	NIT2	NA	NA	NA	NA
	Cre11.g476200	NZF1	-0.00718	0.99455	0.08593	0.86303			Cre11.g476200	NZF1	0.02989	0.99864	0.13617	0.85922
